# Multiplexed single-cell profiling of post-perturbation transcriptional responses to define cancer vulnerabilities and therapeutic mechanism of action

**DOI:** 10.1101/868752

**Authors:** James M. McFarland, Brenton R. Paolella, Allison Warren, Kathryn Geiger-Schuller, Tsukasa Shibue, Michael Rothberg, Olena Kuksenko, Andrew Jones, Emily Chambers, Danielle Dionne, Samantha Bender, Brian M. Wolpin, Mahmoud Ghandi, Itay Tirosh, Orit Rozenblatt-Rosen, Jennifer A. Roth, Todd R. Golub, Aviv Regev, Andrew J. Aguirre, Francisca Vazquez, Aviad Tsherniak

**Affiliations:** Broad Institute of MIT and Harvard, Cambridge, MA, USA; Klarman Cell Observatory, Broad Institute of MIT and Harvard, Cambridge, MA, USA; Harvard Medical School, Boston, MA, USA; Brigham and Women’s Hospital, Boston, MA, USA; Department of Medical Oncology, Dana Farber Cancer Institute, Boston, MA, USA; Department of Molecular Cell Biology, Weizmann Institute of Science, Rehovot, Israel; Department of Pediatric Oncology, Dana Farber Cancer Institute, Boston, MA, USA; Howard Hughes Medical Institute, Chevy Chase, MD, USA; Koch Institute of Integrative Cancer Research, Cambridge, MA, USA; Department of Biology, MIT, Cambridge, MA, USA

## Abstract

Assays to study cancer cell responses to pharmacologic or genetic perturbations are typically restricted to using simple phenotypic readouts such as proliferation rate or the expression of a marker gene. Information-rich assays, such as gene-expression profiling, are generally not amenable to efficient profiling of a given perturbation across multiple cellular contexts. Here, we developed MIX-Seq, a method for multiplexed transcriptional profiling of post-perturbation responses across a mixture of samples with single-cell resolution, using SNP-based computational demultiplexing of single-cell RNA-sequencing data. We show that MIX-Seq can be used to profile responses to chemical or genetic perturbations across pools of 100 or more cancer cell lines, and combine it with Cell Hashing to further multiplex additional experimental conditions, such as multiple post-treatment time points or drug doses. Analyzing the high-content readout of scRNA-seq reveals both shared and context-specific transcriptional response components that can identify drug mechanism of action and can be used to predict long-term cell viability from short-term transcriptional responses to treatment.
