## Supplementary Tables for "Multiplexed single-cell profiling of post-perturbation transcriptional responses to define cancer vulnerabilities and therapeutic mechanism of action"

### Sheet: Supplementary Table 1
CCLE Name	DepMap ID	experiments
22RV1_PROSTATE	ACH-000008	3, out_of_pool
42MGBA_CENTRAL_NERVOUS_SYSTEM	ACH-000015	2, 3, out_of_pool
769P_KIDNEY	ACH-000022	3, out_of_pool
786O_KIDNEY	ACH-000026	3, 10, out_of_pool
8505C_THYROID	ACH-000030	3, 10, out_of_pool
A2780_OVARY	ACH-000047	2, 3, out_of_pool
A375_SKIN	ACH-000048	2, 3, out_of_pool
ACCMESO1_PLEURA	ACH-000066	2, 3, out_of_pool
AGS_STOMACH	ACH-000086	2, 3, out_of_pool
BEN_LUNG	ACH-000096	3, out_of_pool
CAL120_BREAST	ACH-000141	3, out_of_pool
CAL62_THYROID	ACH-000161	2, 3, out_of_pool
CAOV3_OVARY	ACH-000172	1, 3, 5, 10, out_of_pool
CJM_SKIN	ACH-000188	3, out_of_pool
COLO668_LUNG	ACH-000191	3, out_of_pool
COLO680N_OESOPHAGUS	ACH-000201	1, 3, 5, 10, out_of_pool
COV434_OVARY	ACH-000217	1, 3, 5, 10, out_of_pool
DMS273_LUNG	ACH-000231	2, 3, out_of_pool
DV90_LUNG	ACH-000234	3, 10, out_of_pool
EFM192A_BREAST	ACH-000243	3, out_of_pool
G401_SOFT_TISSUE	ACH-000270	3, out_of_pool
GCIY_STOMACH	ACH-000277	3, out_of_pool
GP2D_LARGE_INTESTINE	ACH-000288	3, out_of_pool
HCC1143_BREAST	ACH-000296	3, 10, out_of_pool
HCC1195_LUNG	ACH-000302	3, out_of_pool
HCC1419_BREAST	ACH-000307	3, out_of_pool
HEC1B_ENDOMETRIUM	ACH-000352	3, out_of_pool
HEP3B217_LIVER	ACH-000367	3, out_of_pool
HS766T_PANCREAS	ACH-000391	3, out_of_pool
HS852T_SKIN	ACH-000393	3, out_of_pool
HUCCT1_BILIARY_TRACT	ACH-000411	3, out_of_pool
IGR1_SKIN	ACH-000421	2, 3, out_of_pool
IGROV1_OVARY	ACH-000425	3, 10, out_of_pool
ISTMES1_PLEURA	ACH-000430	3, out_of_pool
J82_URINARY_TRACT	ACH-000433	3, out_of_pool
JHH5_LIVER	ACH-000437	3, out_of_pool
JHOM1_OVARY	ACH-000445	3, out_of_pool
KNS42_CENTRAL_NERVOUS_SYSTEM	ACH-000464	3, out_of_pool
KNS60_CENTRAL_NERVOUS_SYSTEM	ACH-000467	3, out_of_pool
KNS81_CENTRAL_NERVOUS_SYSTEM	ACH-000469	3, out_of_pool
KYSE270_OESOPHAGUS	ACH-000482	3, out_of_pool
LI7_LIVER	ACH-000500	2, 3, out_of_pool
LK2_LUNG	ACH-000502	3, out_of_pool
LMSU_STOMACH	ACH-000503	3, out_of_pool
LN229_CENTRAL_NERVOUS_SYSTEM	ACH-000505	3, out_of_pool
LNCAPCLONEFGC_PROSTATE	ACH-000510	1, 3, 5, 10, out_of_pool
LOVO_LARGE_INTESTINE	ACH-000516	3, 10, out_of_pool
LUDLU1_LUNG	ACH-000532	3, out_of_pool
MALME3M_SKIN	ACH-000537	3, out_of_pool
MDAMB435S_SKIN	ACH-000548	3, 10, out_of_pool
MDAMB468_BREAST	ACH-000552	3, out_of_pool
MIAPACA2_PANCREAS	ACH-000571	2, 3, out_of_pool
MSTO211H_PLEURA	ACH-000589	3, out_of_pool
NCIH1048_LUNG	ACH-000592	3, out_of_pool
NCIH1299_LUNG	ACH-000593	2, 3, out_of_pool
NCIH1355_LUNG	ACH-000599	3, 10, out_of_pool
NCIH1573_LUNG	ACH-000613	3, out_of_pool
NCIH1581_LUNG	ACH-000614	3, out_of_pool
NCIH1650_LUNG	ACH-000619	3, 10, out_of_pool
NCIH1693_LUNG	ACH-000622	3, out_of_pool
NCIH1793_LUNG	ACH-000625	3, 10, out_of_pool
NCIH1915_LUNG	ACH-000628	3, out_of_pool
NCIH2126_LUNG	ACH-000662	3, out_of_pool
NCIH23_LUNG	ACH-000670	3, out_of_pool
NCIH2347_LUNG	ACH-000671	1, 3, 5, 10, out_of_pool
NCIH2444_LUNG	ACH-000672	3, out_of_pool
NCIH322_LUNG	ACH-000678	3, 10, out_of_pool
NCIH522_LUNG	ACH-000684	3, out_of_pool
NCIH838_LUNG	ACH-000696	3, out_of_pool
NCIH841_LUNG	ACH-000701	3, out_of_pool
NUGC3_STOMACH	ACH-000706	3, out_of_pool
OAW42_OVARY	ACH-000715	2, 3, out_of_pool
OSRC2_KIDNEY	ACH-000724	3, out_of_pool
PANC0403_PANCREAS	ACH-000750	3, out_of_pool
PATU8988S_PANCREAS	ACH-000762	3, out_of_pool
PC3_PROSTATE	ACH-000765	3, out_of_pool
QGP1_PANCREAS	ACH-000778	3, out_of_pool
RCC10RGB_KIDNEY	ACH-000781	1, 3, 5, 10, out_of_pool
RH30_SOFT_TISSUE	ACH-000796	3, out_of_pool
SKMEL24_SKIN	ACH-000836	3, out_of_pool
SKUT1_SOFT_TISSUE	ACH-000847	3, out_of_pool
SNB75_CENTRAL_NERVOUS_SYSTEM	ACH-000848	3, 10, out_of_pool
SNU1041_UPPER_AERODIGESTIVE_TRACT	ACH-000852	3, out_of_pool
SNU1105_CENTRAL_NERVOUS_SYSTEM	ACH-000860	3, 10, out_of_pool
SNU1214_UPPER_AERODIGESTIVE_TRACT	ACH-000863	3, out_of_pool
SNU245_BILIARY_TRACT	ACH-000868	3, out_of_pool
SNU410_PANCREAS	ACH-000878	3, 10, out_of_pool
SNU61_LARGE_INTESTINE	ACH-000885	3, out_of_pool
SNU685_ENDOMETRIUM	ACH-000888	3, out_of_pool
SW48_LARGE_INTESTINE	ACH-000926	3, 10, out_of_pool
SW480_LARGE_INTESTINE	ACH-000927	3, out_of_pool
SW579_THYROID	ACH-000929	3, out_of_pool
SW900_LUNG	ACH-000939	3, out_of_pool
TE11_OESOPHAGUS	ACH-000956	3, out_of_pool
TE14_OESOPHAGUS	ACH-000957	3, out_of_pool
TE6_OESOPHAGUS	ACH-000961	3, out_of_pool
TEN_ENDOMETRIUM	ACH-000965	1, 3, 5, 10, out_of_pool
TUHR4TKB_KIDNEY	ACH-000974	3, out_of_pool
UACC257_SKIN	ACH-000982	3, out_of_pool
A2058_SKIN	ACH-000046	2, out_of_pool
BFTC909_KIDNEY	ACH-000098	2, out_of_pool
DAOY_CENTRAL_NERVOUS_SYSTEM	ACH-000221	2, out_of_pool
EFO27_OVARY	ACH-000250	2, out_of_pool
FTC133_THYROID	ACH-000265	2, out_of_pool
HMC18_BREAST	ACH-000376	2, out_of_pool
HT1080_SOFT_TISSUE	ACH-000401	2, out_of_pool
IGR37_SKIN	ACH-000423	2, out_of_pool
JHH6_LIVER	ACH-000441	2, out_of_pool
JHOC5_OVARY	ACH-000444	2, out_of_pool
NCIH460_LUNG	ACH-000681	2, out_of_pool
OVK18_OVARY	ACH-000736	2, out_of_pool
PANC1_PANCREAS	ACH-000756	2, out_of_pool
SBC5_LUNG	ACH-000811	2, out_of_pool
SJSA1_BONE	ACH-000827	2, out_of_pool
SNU1076_UPPER_AERODIGESTIVE_TRACT	ACH-000855	2, out_of_pool
SNU1077_ENDOMETRIUM	ACH-000856	2, out_of_pool
TOV112D_OVARY	ACH-000968	2, out_of_pool
VMCUB1_URINARY_TRACT	ACH-000990	2, out_of_pool
YD38_UPPER_AERODIGESTIVE_TRACT	ACH-001239	2, out_of_pool
CALU6_LUNG	ACH-000169	out_of_pool
DANG_PANCREAS	ACH-000219	out_of_pool
GOS3_CENTRAL_NERVOUS_SYSTEM	ACH-000281	out_of_pool
HS939T_SKIN	ACH-000395	out_of_pool
HUH6_LIVER	ACH-000415	out_of_pool
JHOS2_OVARY	ACH-000446	out_of_pool
MFE280_ENDOMETRIUM	ACH-000563	out_of_pool
OVSAHO_OVARY	ACH-000741	out_of_pool
OVTOKO_OVARY	ACH-000744	out_of_pool
PK59_PANCREAS	ACH-000775	out_of_pool
RVH421_SKIN	ACH-000809	out_of_pool
SKMEL30_SKIN	ACH-000839	out_of_pool
SNU738_CENTRAL_NERVOUS_SYSTEM	ACH-000891	out_of_pool
SNUC4_LARGE_INTESTINE	ACH-000903	out_of_pool
T47D_BREAST	ACH-000945	out_of_pool
TCCSUP_URINARY_TRACT	ACH-000948	out_of_pool
TE1_OESOPHAGUS	ACH-000950	out_of_pool
TOV21G_OVARY	ACH-000970	out_of_pool
VMRCRCZ_KIDNEY	ACH-000992	out_of_pool
CL34_LARGE_INTESTINE	ACH-000189	out_of_pool
COLO792_SKIN	ACH-000209	out_of_pool
HEC59_ENDOMETRIUM	ACH-000361	out_of_pool
HS729_SOFT_TISSUE	ACH-000390	out_of_pool
KMRC3_KIDNEY	ACH-000463	out_of_pool
KYSE520_OESOPHAGUS	ACH-000489	out_of_pool
MKN7_STOMACH	ACH-000579	out_of_pool
NCIH1568_LUNG	ACH-000609	out_of_pool
NCIH1792_LUNG	ACH-000624	out_of_pool
NCIH1944_LUNG	ACH-000630	out_of_pool
NCIH2087_LUNG	ACH-000652	out_of_pool
NCIH358_LUNG	ACH-000679	out_of_pool
NCIH727_LUNG	ACH-000693	out_of_pool
PANC0203_PANCREAS	ACH-000748	out_of_pool
PK45H_PANCREAS	ACH-000774	out_of_pool
RD_SOFT_TISSUE	ACH-000784	out_of_pool
SNU423_LIVER	ACH-000879	out_of_pool
SW1990_PANCREAS	ACH-000925	out_of_pool
ZR751_BREAST	ACH-001321	out_of_pool
A204_SOFT_TISSUE	ACH-000042	out_of_pool
ABC1_LUNG	ACH-000062	out_of_pool
CAMA1_BREAST	ACH-000171	out_of_pool
EBC1_LUNG	ACH-000235	out_of_pool
HCC56_LARGE_INTESTINE	ACH-000323	out_of_pool
HEC151_ENDOMETRIUM	ACH-000351	out_of_pool
HOS_BONE	ACH-000383	out_of_pool
HT55_LARGE_INTESTINE	ACH-000409	out_of_pool
LS180_LARGE_INTESTINE	ACH-000524	out_of_pool
MDAMB436_BREAST	ACH-000549	out_of_pool
MKN45_STOMACH	ACH-000573	out_of_pool
NCIH1373_LUNG	ACH-000601	out_of_pool
NCIH1435_LUNG	ACH-000603	out_of_pool
NCIH292_LUNG	ACH-000677	out_of_pool
OUMS23_LARGE_INTESTINE	ACH-000726	out_of_pool
RERFLCAI_LUNG	ACH-000788	out_of_pool
RT4_URINARY_TRACT	ACH-000808	out_of_pool
SIMA_AUTONOMIC_GANGLIA	ACH-000826	out_of_pool
SKES1_BONE	ACH-000832	out_of_pool
SKMES1_LUNG	ACH-000841	out_of_pool
SNU1196_BILIARY_TRACT	ACH-000862	out_of_pool
SNU449_LIVER	ACH-000880	out_of_pool
TE9_OESOPHAGUS	ACH-000963	out_of_pool
2313287_STOMACH	ACH-000012	out_of_pool
BCPAP_THYROID	ACH-000092	out_of_pool
BHY_UPPER_AERODIGESTIVE_TRACT	ACH-000102	out_of_pool
BICR56_UPPER_AERODIGESTIVE_TRACT	ACH-000116	out_of_pool
CAS1_CENTRAL_NERVOUS_SYSTEM	ACH-000176	out_of_pool
CCK81_LARGE_INTESTINE	ACH-000182	out_of_pool
DETROIT562_UPPER_AERODIGESTIVE_TRACT	ACH-000223	out_of_pool
EFE184_ENDOMETRIUM	ACH-000242	out_of_pool
EKVX_LUNG	ACH-000252	out_of_pool
HCC1428_BREAST	ACH-000308	out_of_pool
HDQP1_BREAST	ACH-000344	out_of_pool
HUPT3_PANCREAS	ACH-000417	out_of_pool
HUPT4_PANCREAS	ACH-000418	out_of_pool
MDAMB361_BREAST	ACH-000547	out_of_pool
NCIH2110_LUNG	ACH-000657	out_of_pool
NCIH2170_LUNG	ACH-000663	out_of_pool
NCIH650_LUNG	ACH-000688	out_of_pool
OVKATE_OVARY	ACH-000738	out_of_pool
PECAPJ49_UPPER_AERODIGESTIVE_TRACT	ACH-000769	out_of_pool
RERFLCKJ_LUNG	ACH-000791	out_of_pool
SNU81_LARGE_INTESTINE	ACH-000895	out_of_pool
SW1088_CENTRAL_NERVOUS_SYSTEM	ACH-000913	out_of_pool
SW1463_LARGE_INTESTINE	ACH-000919	out_of_pool
BICR18_UPPER_AERODIGESTIVE_TRACT	ACH-000108	out_of_pool
C32_SKIN	ACH-000133	out_of_pool
COLO741_SKIN	ACH-000205	out_of_pool
HCC38_BREAST	ACH-000319	out_of_pool
HEC108_ENDOMETRIUM	ACH-000347	out_of_pool
HEC251_ENDOMETRIUM	ACH-000356	out_of_pool
HT1197_URINARY_TRACT	ACH-000403	out_of_pool
HT1376_URINARY_TRACT	ACH-000404	out_of_pool
JHH7_LIVER	ACH-000443	out_of_pool
KPNSI9S_AUTONOMIC_GANGLIA	ACH-000473	out_of_pool
MCF7_BREAST	ACH-000542	out_of_pool
MFE319_ENDOMETRIUM	ACH-000566	out_of_pool
NCIH2196_LUNG	ACH-000666	out_of_pool
NCIH2452_PLEURA	ACH-000674	out_of_pool
NCIH446_LUNG	ACH-000680	out_of_pool
NCIH747_LARGE_INTESTINE	ACH-000694	out_of_pool
SKNAS_AUTONOMIC_GANGLIA	ACH-000842	out_of_pool
SNU308_BILIARY_TRACT	ACH-000869	out_of_pool
SNU899_UPPER_AERODIGESTIVE_TRACT	ACH-000900	out_of_pool
SW1116_LARGE_INTESTINE	ACH-000915	out_of_pool
SW1271_LUNG	ACH-000916	out_of_pool
TM31_CENTRAL_NERVOUS_SYSTEM	ACH-000966	out_of_pool
TYKNU_OVARY	ACH-000976	out_of_pool
WM88_SKIN	ACH-001075	out_of_pool
8305C_THYROID	ACH-000027	out_of_pool
ASPC1_PANCREAS	ACH-000090	out_of_pool
BICR16_UPPER_AERODIGESTIVE_TRACT	ACH-000107	out_of_pool
CAKI2_KIDNEY	ACH-000139	out_of_pool
HCC366_LUNG	ACH-000318	out_of_pool
HEC6_ENDOMETRIUM	ACH-000364	out_of_pool
HUH28_BILIARY_TRACT	ACH-000414	out_of_pool
IM95_STOMACH	ACH-000427	out_of_pool
KALS1_CENTRAL_NERVOUS_SYSTEM	ACH-000454	out_of_pool
NCIH2073_LUNG	ACH-000650	out_of_pool
NCIH2228_LUNG	ACH-000667	out_of_pool
OAW28_OVARY	ACH-000713	out_of_pool
ONCODG1_OVARY	ACH-000721	out_of_pool
OVCAR4_OVARY	ACH-000733	out_of_pool
SCC25_UPPER_AERODIGESTIVE_TRACT	ACH-000813	out_of_pool
SKMEL5_SKIN	ACH-000840	out_of_pool
SNU46_UPPER_AERODIGESTIVE_TRACT	ACH-000881	out_of_pool
SU8686_PANCREAS	ACH-000909	out_of_pool
TE10_OESOPHAGUS	ACH-000955	out_of_pool
U118MG_CENTRAL_NERVOUS_SYSTEM	ACH-000977	out_of_pool
BICR31_UPPER_AERODIGESTIVE_TRACT	ACH-000114	1, 5, 10, out_of_pool
BICR6_UPPER_AERODIGESTIVE_TRACT	ACH-000117	1, 5, 10, out_of_pool
BT474_BREAST	ACH-000118	1, 5, 10, out_of_pool
BT549_BREAST	ACH-000123	1, 5, 10, out_of_pool
CCFSTTG1_CENTRAL_NERVOUS_SYSTEM	ACH-000178	1, 5, 10, out_of_pool
DKMG_CENTRAL_NERVOUS_SYSTEM	ACH-000228	1, 5, 10, out_of_pool
IALM_LUNG	ACH-000420	1, 5, 10, out_of_pool
LS1034_LARGE_INTESTINE	ACH-000521	1, 5, 10, out_of_pool
NCIH226_LUNG	ACH-000669	1, 5, 10, out_of_pool
RCM1_LARGE_INTESTINE	ACH-000783	1, 5, 10, out_of_pool
RERFLCAD1_LUNG	ACH-000785	1, 5, 10, out_of_pool
SH10TC_STOMACH	ACH-000823	1, 5, 10, out_of_pool
SKMEL2_SKIN	ACH-000835	1, 5, 10, out_of_pool
SKMEL3_SKIN	ACH-000837	1, 5, 10, out_of_pool
SNU1079_BILIARY_TRACT	ACH-000858	1, 5, 10, out_of_pool
SQ1_LUNG	ACH-000906	1, 5, 10, out_of_pool
UMUC1_URINARY_TRACT	ACH-000987	1, 5, 10, out_of_pool
253JBV_URINARY_TRACT	ACH-000013	10, out_of_pool
5637_URINARY_TRACT	ACH-000018	10, out_of_pool
639V_URINARY_TRACT	ACH-000019	10, out_of_pool
647V_URINARY_TRACT	ACH-000021	2, out_of_pool
8MGBA_CENTRAL_NERVOUS_SYSTEM	ACH-000035	out_of_pool
A101D_SKIN	ACH-000037	out_of_pool
A172_CENTRAL_NERVOUS_SYSTEM	ACH-000040	out_of_pool
A549_LUNG	ACH-000052	10, out_of_pool
A673_BONE	ACH-000054	out_of_pool
A704_KIDNEY	ACH-000060	out_of_pool
ACHN_KIDNEY	ACH-000082	out_of_pool
AN3CA_ENDOMETRIUM	ACH-000087	out_of_pool
BC3C_URINARY_TRACT	ACH-000091	out_of_pool
BFTC905_URINARY_TRACT	ACH-000097	out_of_pool
BHT101_THYROID	ACH-000099	out_of_pool
BXPC3_PANCREAS	ACH-000132	10, out_of_pool
CADOES1_BONE	ACH-000137	out_of_pool
CAKI1_KIDNEY	ACH-000138	out_of_pool
CAL12T_LUNG	ACH-000142	2, out_of_pool
CAL27_UPPER_AERODIGESTIVE_TRACT	ACH-000147	out_of_pool
CAL29_URINARY_TRACT	ACH-000153	10, out_of_pool
CAL51_BREAST	ACH-000155	out_of_pool
CAL54_KIDNEY	ACH-000159	2, out_of_pool
CAL78_BONE	ACH-000163	out_of_pool
CALU1_LUNG	ACH-000164	10, out_of_pool
CAPAN2_PANCREAS	ACH-000174	out_of_pool
CFPAC1_PANCREAS	ACH-000186	out_of_pool
COLO679_SKIN	ACH-000192	out_of_pool
COLO783_SKIN	ACH-000207	out_of_pool
COLO800_SKIN	ACH-000210	out_of_pool
CORL105_LUNG	ACH-000211	out_of_pool
CORL23_LUNG	ACH-000212	10, out_of_pool
COV362_OVARY	ACH-000213	out_of_pool
DBTRG05MG_CENTRAL_NERVOUS_SYSTEM	ACH-000222	out_of_pool
DU145_PROSTATE	ACH-000232	out_of_pool
ECGI10_OESOPHAGUS	ACH-000237	out_of_pool
EFO21_OVARY	ACH-000244	out_of_pool
EN_ENDOMETRIUM	ACH-000255	out_of_pool
ES2_OVARY	ACH-000259	2, out_of_pool
ESS1_ENDOMETRIUM	ACH-000260	out_of_pool
EWS502_BONE	ACH-000261	out_of_pool
FADU_UPPER_AERODIGESTIVE_TRACT	ACH-000264	out_of_pool
G292CLONEA141B1_BONE	ACH-000266	out_of_pool
G361_SKIN	ACH-000268	2, out_of_pool
G402_SOFT_TISSUE	ACH-000273	out_of_pool
GAMG_CENTRAL_NERVOUS_SYSTEM	ACH-000274	10, out_of_pool
GB1_CENTRAL_NERVOUS_SYSTEM	ACH-000276	10, out_of_pool
GCT_SOFT_TISSUE	ACH-000278	out_of_pool
GI1_CENTRAL_NERVOUS_SYSTEM	ACH-000279	10, out_of_pool
GMS10_CENTRAL_NERVOUS_SYSTEM	ACH-000280	out_of_pool
H4_CENTRAL_NERVOUS_SYSTEM	ACH-000289	10, out_of_pool
HARA_LUNG	ACH-000292	out_of_pool
HCC1359_LUNG	ACH-000305	out_of_pool
HCC1438_LUNG	ACH-000309	out_of_pool
HCC15_LUNG	ACH-000311	out_of_pool
HCC1588_LUNG	ACH-000312	out_of_pool
HCC1806_BREAST	ACH-000313	10, out_of_pool
HCC1937_BREAST	ACH-000316	out_of_pool
HCC4006_LUNG	ACH-000320	out_of_pool
HCC44_LUNG	ACH-000322	out_of_pool
HCC78_LUNG	ACH-000324	out_of_pool
HCC827_LUNG	ACH-000329	10, out_of_pool
HCC95_LUNG	ACH-000332	out_of_pool
HCT116_LARGE_INTESTINE	ACH-000335	10, out_of_pool
HCT15_LARGE_INTESTINE	ACH-000343	10, out_of_pool
HEC265_ENDOMETRIUM	ACH-000359	out_of_pool
HEYA8_OVARY	ACH-000368	2, out_of_pool
HGC27_STOMACH	ACH-000374	2, out_of_pool
HLF_LIVER	ACH-000375	2, out_of_pool
HPAC_PANCREAS	ACH-000384	10, out_of_pool
HS618T_FIBROBLAST	ACH-000389	out_of_pool
HS944T_SKIN	ACH-000396	out_of_pool
HSC2_UPPER_AERODIGESTIVE_TRACT	ACH-000397	out_of_pool
HSC3_UPPER_AERODIGESTIVE_TRACT	ACH-000399	out_of_pool
HT144_SKIN	ACH-000407	out_of_pool
HT29_LARGE_INTESTINE	ACH-000408	10, out_of_pool
HUH7_LIVER	ACH-000416	out_of_pool
IPC298_SKIN	ACH-000428	out_of_pool
ISHIKAWAHERAKLIO02ER_ENDOMETRIUM	ACH-000429	2, out_of_pool
JHH1_LIVER	ACH-000434	out_of_pool
JHH4_LIVER	ACH-000435	out_of_pool
JHUEM2_ENDOMETRIUM	ACH-000447	out_of_pool
JIMT1_BREAST	ACH-000449	out_of_pool
JMSU1_URINARY_TRACT	ACH-000450	out_of_pool
K029AX_SKIN	ACH-000452	out_of_pool
KELLY_AUTONOMIC_GANGLIA	ACH-000456	out_of_pool
KMBC2_URINARY_TRACT	ACH-000457	10, out_of_pool
KMRC1_KIDNEY	ACH-000458	out_of_pool
KMRC20_KIDNEY	ACH-000461	out_of_pool
KNS62_LUNG	ACH-000468	out_of_pool
KP2_PANCREAS	ACH-000470	10, out_of_pool
KP3_PANCREAS	ACH-000471	out_of_pool
KP4_PANCREAS	ACH-000472	2, out_of_pool
KU1919_URINARY_TRACT	ACH-000476	10, out_of_pool
KURAMOCHI_OVARY	ACH-000477	out_of_pool
KYSE140_OESOPHAGUS	ACH-000479	out_of_pool
KYSE150_OESOPHAGUS	ACH-000480	out_of_pool
KYSE180_OESOPHAGUS	ACH-000481	out_of_pool
KYSE30_OESOPHAGUS	ACH-000484	out_of_pool
KYSE410_OESOPHAGUS	ACH-000486	out_of_pool
KYSE510_OESOPHAGUS	ACH-000488	10, out_of_pool
KYSE70_OESOPHAGUS	ACH-000493	2, out_of_pool
L33_PANCREAS	ACH-000495	2, out_of_pool
LCLC103H_LUNG	ACH-000496	out_of_pool
LN18_CENTRAL_NERVOUS_SYSTEM	ACH-000504	out_of_pool
LOUNH91_LUNG	ACH-000511	out_of_pool
LOXIMVI_SKIN	ACH-000517	10, out_of_pool
LS411N_LARGE_INTESTINE	ACH-000527	out_of_pool
LU99_LUNG	ACH-000528	10, out_of_pool
LXF289_LUNG	ACH-000535	out_of_pool
MCAS_OVARY	ACH-000539	10, out_of_pool
MDAMB175VII_BREAST	ACH-000544	out_of_pool
MDAMB231_BREAST	ACH-000545	out_of_pool
MELHO_SKIN	ACH-000553	out_of_pool
MELJUSO_SKIN	ACH-000558	out_of_pool
MESSA_SOFT_TISSUE	ACH-000561	10, out_of_pool
MEWO_SKIN	ACH-000562	out_of_pool
MFE296_ENDOMETRIUM	ACH-000565	out_of_pool
MG63_BONE	ACH-000569	out_of_pool
MHHES1_BONE	ACH-000570	out_of_pool
MKN1_STOMACH	ACH-000572	out_of_pool
MKN74_STOMACH	ACH-000580	out_of_pool
MON_SOFT_TISSUE	ACH-000582	out_of_pool
MPP89_PLEURA	ACH-000587	out_of_pool
NB1_AUTONOMIC_GANGLIA	ACH-000590	out_of_pool
NCIH1339_LUNG	ACH-000595	10, out_of_pool
NCIH1437_LUNG	ACH-000605	10, out_of_pool
NCIH1623_LUNG	ACH-000617	out_of_pool
NCIH1648_LUNG	ACH-000618	10, out_of_pool
NCIH1651_LUNG	ACH-000620	out_of_pool
NCIH1838_LUNG	ACH-000627	out_of_pool
NCIH1975_LUNG	ACH-000632	10, out_of_pool
NCIH2009_LUNG	ACH-000637	10, out_of_pool
NCIH2023_LUNG	ACH-000643	out_of_pool
NCIH2030_LUNG	ACH-000647	out_of_pool
NCIH2052_PLEURA	ACH-000649	out_of_pool
NCIH2122_LUNG	ACH-000661	out_of_pool
NCIH2172_LUNG	ACH-000665	out_of_pool
NCIH520_LUNG	ACH-000682	out_of_pool
NCIH596_LUNG	ACH-000685	out_of_pool
NCIH661_LUNG	ACH-000692	out_of_pool
NCIN87_STOMACH	ACH-000704	10, out_of_pool
NUGC4_STOMACH	ACH-000711	out_of_pool
OC314_OVARY	ACH-000716	out_of_pool
OE19_OESOPHAGUS	ACH-000717	out_of_pool
OE21_OESOPHAGUS	ACH-000719	out_of_pool
OE33_OESOPHAGUS	ACH-000720	out_of_pool
ONS76_CENTRAL_NERVOUS_SYSTEM	ACH-000723	10, out_of_pool
OV56_OVARY	ACH-000730	out_of_pool
OV7_OVARY	ACH-000732	out_of_pool
OVCAR8_OVARY	ACH-000734	out_of_pool
OVISE_OVARY	ACH-000735	10, out_of_pool
PANC0327_PANCREAS	ACH-000749	out_of_pool
PANC0813_PANCREAS	ACH-000753	out_of_pool
PANC1005_PANCREAS	ACH-000758	out_of_pool
PATU8902_PANCREAS	ACH-000759	out_of_pool
PC14_LUNG	ACH-000764	out_of_pool
PECAPJ15_UPPER_AERODIGESTIVE_TRACT	ACH-000766	out_of_pool
PECAPJ41CLONED2_UPPER_AERODIGESTIVE_TRACT	ACH-000768	out_of_pool
PK1_PANCREAS	ACH-000771	out_of_pool
PLCPRF5_LIVER	ACH-000776	out_of_pool
PSN1_PANCREAS	ACH-000777	out_of_pool
RERFLCAD2_LUNG	ACH-000787	10, out_of_pool
RERFLCMS_LUNG	ACH-000792	out_of_pool
RKN_SOFT_TISSUE	ACH-000800	out_of_pool
RKO_LARGE_INTESTINE	ACH-000802	2, out_of_pool
RL952_ENDOMETRIUM	ACH-000803	out_of_pool
RMGI_OVARY	ACH-000804	out_of_pool
RMUGS_OVARY	ACH-000805	10, out_of_pool
RT112_URINARY_TRACT	ACH-000807	out_of_pool
S117_THYROID	ACH-000810	out_of_pool
SCABER_URINARY_TRACT	ACH-000812	out_of_pool
SF126_CENTRAL_NERVOUS_SYSTEM	ACH-000814	out_of_pool
SF295_CENTRAL_NERVOUS_SYSTEM	ACH-000819	2, out_of_pool
SF539_CENTRAL_NERVOUS_SYSTEM	ACH-000822	out_of_pool
SH4_SKIN	ACH-000824	out_of_pool
SKHEP1_LIVER	ACH-000833	out_of_pool
SKLU1_LUNG	ACH-000834	out_of_pool
SKNBE2_AUTONOMIC_GANGLIA	ACH-000843	out_of_pool
SKNEP1_BONE	ACH-000845	out_of_pool
SKOV3_OVARY	ACH-000846	out_of_pool
SNGM_ENDOMETRIUM	ACH-000849	out_of_pool
SNU1066_UPPER_AERODIGESTIVE_TRACT	ACH-000853	out_of_pool
SNU213_PANCREAS	ACH-000866	out_of_pool
SNU398_LIVER	ACH-000873	out_of_pool
SNU407_LARGE_INTESTINE	ACH-000875	out_of_pool
SNU466_CENTRAL_NERVOUS_SYSTEM	ACH-000882	out_of_pool
SNU601_STOMACH	ACH-000884	out_of_pool
SNU668_STOMACH	ACH-000886	out_of_pool
SNU719_STOMACH	ACH-000890	out_of_pool
SNU761_LIVER	ACH-000893	10, out_of_pool
SNU840_OVARY	ACH-000896	10, out_of_pool
SNU869_BILIARY_TRACT	ACH-000898	out_of_pool
SNU886_LIVER	ACH-000899	out_of_pool
SNUC2A_LARGE_INTESTINE	ACH-000901	10, out_of_pool
SNUC5_LARGE_INTESTINE	ACH-000905	out_of_pool
SUIT2_PANCREAS	ACH-000911	10, out_of_pool
SW1353_BONE	ACH-000917	out_of_pool
SW1573_LUNG	ACH-000921	out_of_pool
SW1710_URINARY_TRACT	ACH-000924	out_of_pool
SW780_URINARY_TRACT	ACH-000934	out_of_pool
SW837_LARGE_INTESTINE	ACH-000936	out_of_pool
SW948_LARGE_INTESTINE	ACH-000940	10, out_of_pool
T24_URINARY_TRACT	ACH-000941	2, out_of_pool
T3M10_LUNG	ACH-000943	out_of_pool
T98G_CENTRAL_NERVOUS_SYSTEM	ACH-000946	out_of_pool
TCCPAN2_PANCREAS	ACH-000947	10, out_of_pool
TE4_OESOPHAGUS	ACH-000958	out_of_pool
TE5_OESOPHAGUS	ACH-000959	out_of_pool
TE8_OESOPHAGUS	ACH-000962	10, out_of_pool
TM87_SOFT_TISSUE	ACH-000967	out_of_pool
TT_OESOPHAGUS	ACH-000971	out_of_pool
TT_THYROID	ACH-000972	out_of_pool
TT2609C02_THYROID	ACH-000973	out_of_pool
U251MG_CENTRAL_NERVOUS_SYSTEM	ACH-000978	out_of_pool
U2OS_BONE	ACH-000979	out_of_pool
UACC62_SKIN	ACH-000984	out_of_pool
UBLC1_URINARY_TRACT	ACH-000985	out_of_pool
UO31_KIDNEY	ACH-000988	2, out_of_pool
VMRCRCW_KIDNEY	ACH-000991	out_of_pool
WM1799_SKIN	ACH-000994	10, out_of_pool
WM2664_SKIN	ACH-000996	10, out_of_pool
WM793_SKIN	ACH-000997	out_of_pool
WM983B_SKIN	ACH-001078	out_of_pool
YAPC_PANCREAS	ACH-001128	out_of_pool
YD10B_UPPER_AERODIGESTIVE_TRACT	ACH-001190	2, out_of_pool
YD15_SALIVARY_GLAND	ACH-001192	2, out_of_pool
YD8_UPPER_AERODIGESTIVE_TRACT	ACH-001306	out_of_pool
YH13_CENTRAL_NERVOUS_SYSTEM	ACH-001307	out_of_pool
YKG1_CENTRAL_NERVOUS_SYSTEM	ACH-001318	out_of_pool
COLO699_LUNG	ACH-000001	10
COLO829_SKIN	ACH-000014	10
CW2_LARGE_INTESTINE	ACH-000023	10
FTC238_THYROID	ACH-000037	10
HEC1A_ENDOMETRIUM	ACH-000085	10
HS294T_SKIN	ACH-000149	10
NIHOVCAR3_OVARY	ACH-000200	10
NMCG1_CENTRAL_NERVOUS_SYSTEM	ACH-000341	10
PATU8988T_PANCREAS	ACH-000460	10
S117_SOFT_TISSUE	ACH-000644	10
SKNFI_AUTONOMIC_GANGLIA	ACH-000897	10
SKNSH_AUTONOMIC_GANGLIA	ACH-000954	10
SNU8_OVARY	ACH-000998	10
T3M4_PANCREAS	ACH-001041	10

### Sheet: Supplementary Table 2
Experiment number	Perturbation	Timepoint (hours post treatment)	number of cell lines input	number of cell barcodes	number of single cells	10x chemistry	cellranger version	superloaded?
1	Untreated	6	24	2607	2417	Single Cell 3 v2	2.0.2	FALSE
1	DMSO	6	24	2056	1886	Single Cell 3 v2	2.0.2	FALSE
1	DMSO	24	24	2831	2623	Single Cell 3 v2	2.0.2	FALSE
1	Bortezomib	6	24	2855	2601	Single Cell 3 v2	2.0.2	FALSE
1	Bortezomib	24	24	2295	1953	Single Cell 3 v2	2.0.2	FALSE
1	Idasanutlin	6	24	2893	2634	Single Cell 3 v2	2.0.2	FALSE
1	Idasanutlin	24	24	3097	2808	Single Cell 3 v2	2.0.2	FALSE
1	Trametinib	6	24	2789	2560	Single Cell 3 v2	2.0.2	FALSE
1	Trametinib	24	24	3077	2825	Single Cell 3 v2	2.0.2	FALSE
2	sgLACZ	72, 96	50	7567	6497	Single Cell 3 v2	2.0.2	TRUE
2	sgOR2J2	72, 96	50	7250	6355	Single Cell 3 v2	2.0.2	TRUE
2	sgGPX4-1	72, 96	50	6517	5700	Single Cell 3 v2	2.0.2	TRUE
2	sgGPX4-2	72, 96	50	6831	5964	Single Cell 3 v2	2.0.2	TRUE
3	DMSO	6	99	9557	8398	Single Cell 3 v2	2.1.1	TRUE
3	DMSO	24	99	6887	6075	Single Cell 3 v2	2.1.1	TRUE
3	BRD3379	6	99	10315	8904	Single Cell 3 v2	2.1.1	TRUE
3	BRD3379	24	99	10891	9229	Single Cell 3 v2	2.1.1	TRUE
3	Dabrafenib	24	99	12814	10867	Single Cell 3 v2	2.1.1	TRUE
3	Navitoclax	24	99	9623	8432	Single Cell 3 v2	2.1.1	TRUE
3	Trametinib	24	99	12239	10657	Single Cell 3 v2	2.1.1	TRUE
10	DMSO	24	98	5205	4452	Single Cell 3 v3	3.0.2	TRUE
10	Everolimus	24	98	3825	3176	Single Cell 3 v3	3.0.2	TRUE
10	Afatinib	24	98	3807	3147	Single Cell 3 v3	3.0.2	TRUE
10	Taselisib	24	98	3098	2565	Single Cell 3 v3	3.0.2	TRUE
10	AZD5591	24	98	7098	6074	Single Cell 3 v3	3.0.2	TRUE
10	JQ1	24	98	5591	4658	Single Cell 3 v3	3.0.2	TRUE
10	Gemcitabine	24	98	2093	1576	Single Cell 3 v3	3.0.2	TRUE
10	Trametinib	24	98	3167	2619	Single Cell 3 v3	3.0.2	TRUE
10	Prexasertib	24	98	3972	3171	Single Cell 3 v3	3.0.2	TRUE
5	Trametinib/DMSO	3, 6, 12, 24, 48	24	20028	14341	Single Cell 3 v3	3.0.2	TRUE

### Sheet: Supplementary Table 3
Drug	Concentration (uM)	Timepoint(s) Assayed (Hrs.)	Source
Idasanutlin	2.5	6, 24	Med Chem Express
Bortezomib	2.5	6, 24	EMD Millipore
Navitoclax	5	24	Selleck Chemicals
BRD-3379	10	6, 24	Custom synthesis
Dabrafenib	0.1	24	Selleck Chemicals
Everolimus	10	24	Sigma-Aldrich
Afatinib	0.5	24	Selleck Chemicals
Prexasertib	1	24	Selleck Chemicals
Taselisib	1	24	Selleck Chemicals
AZD5991	2	24	ChemieTek
JQ1	2.5	24	Med Chem Express
Gemcitabine	0.1	24	Selleck Chemicals
Trametinib	0.1	3, 6, 9, 12, 24, 48	Selleck Chemicals
